# Overexpression of IκBα modulates NF-κB activation of inflammatory target gene expression

**DOI:** 10.1101/2023.03.14.532132

**Authors:** Polly Downton, James S Bagnall, Hazel England, David G Spiller, Neil Humphreys, Dean A Jackson, Pawel Paszek, Michael R H White, Antony D Adamson

## Abstract

Cells respond to inflammatory stimuli such as cytokines by activation of the nuclear factor-κB (NF-κB) signalling pathway, resulting in oscillatory translocation of the transcription factor p65 between nucleus and cytoplasm to mediate immune response. We investigate the relationship between p65 and inhibitor-κBα (IκBα) protein levels and dynamic properties of the system, and how this interaction impacts on the expression of key inflammatory genes. Using bacterial artificial chromosomes, we developed new cell models of IκBα-eGFP protein overexpression in a native genomic context. We find that cells with high levels of the negative regulator IκBα remain responsive to inflammatory stimuli and maintain dynamics for both p65 and IκBα. In contrast, canonical target gene expression is dramatically reduced by overexpression of IκBα, but can be partially rescued by overexpression of p65. Treatment with leptomycin B to promote nuclear accumulation of IκBα also suppresses canonical target gene expression, suggesting a mechanism in which nuclear IκBα accumulation prevents productive p65 interaction with promoter binding sites. This causes reduced target promoter binding and gene transcription, which we validate by chromatin immune precipitation and in primary cells. Overall, we show how inflammatory gene transcription is modulated by the expression levels of both IκBα and p65, and that transcription can be partially decoupled from p65 protein dynamics. This results in an anti-inflammatory effect on transcription, demonstrating a broad mechanism to modulate the strength of inflammatory response.
