## Supplementary Tables for "Overexpression of IκBα modulates NF-κB activation of inflammatory target gene expression"

### Sheet: Supplementary table legends
Table S1. Primer sequences.
Primer sequences used in this study. Source references are given where available.
Table S2. smRNA-FISH probes.
smRNA-FISH probe sets designed for use in this study. Probes were designed to target coding sequences using the LGC Biosearch Technologies Stellaris Probe Designer.
Table S3. Nanostring Codeset design.
Custom Nanostring set used for gene expression analysis. Codeset was designed in conjunction with Nanostring to target all transcript isoforms where possible. Housekeeping genes and exogenous transcripts (EGFP and dsRedXP) are highlighted in grey.

### Sheet: S1 Primer sequences
	Target	Species	Use	Primer sequence (5' to 3')	Source
	NFKBIA	Human	qRT-PCR	AGAAGGAGCGGCTACTGGAC	Harper et al. 2018
				CTCCTTGACCATCTGCTCGT
	TNFAIP3	Human	qRT-PCR	GCCCTCATCGACAGAAACAT	Harper et al. 2018
				CACAAGCTTCCGGACTTCTC
	ICAM1	Human	qRT-PCR	GGCCGGCCAGCTTATACAC	Hellebrekers et al. 2006
				TAGACACTTGAGCTCGGGCA
	CCL2	Human	qRT-PCR	CAAGCAGAAGTGGGTTCAGGAT	Ashall et al. 2009
				TCTTCGGAGTTTGGGTTTGC
	TNF	Human	qRT-PCR	GGAGAAGGGTGACCGACTCA	Body-Malapel et al. 2008
				CTGCCCAGACTCGGCAA
	NFKBIE	Human	qRT-PCR	GGACCCTGAAACACCGTTGT	Ashall et al. 2009
				CCCCAGTGGCTCAGTTCAGA
	PPIA	Human	qRT-PCR	GCTTTGGGTCCAGGAATGG	Ashall et al. 2009
				GTTGTCCACAGTCAGCAATGGT
	Tnfaip3	Mouse	qRT-PCR	AATGGGACAACTTGGTCAAA	For this study.
				TCCAGGGAATTGTACTGAAG
	Icam1	Mouse	qRT-PCR	GCTGTGCTTTGAGAACTGTG	Salvador et al. 2016
				GTGAGGTCCTTGCCTACTTG
	Tnf	Mouse	qRT-PCR	CAGCCGATGGGTTGTACCTT	Denes et al. 2011
				GGCAGCCTTGTCCCTTGA
	Ppia	Mouse	qRT-PCR	GCCGCGTCTCCTTCGA	Paszek et al. 2010
				CGAAAGTTTTCTGCTGTCTTTGG
	ICAM1 promoter	Human	ChIP	GCCGGGAAACGGGAGGCGTGGAGGCCGGGA	Astarci et al. 2012
				CCGGACTGACAGGGTGCCCGGGCCGAGAGG
	CCL2 promoter	Human	ChIP	CCCATTTGCTCATTTGGTCTCAGC	Sutcliffe et al. 2009
				GCTGCTGTCTCTGCCTCTTATTGA
	TNF promoter	Human	ChIP	GCTTCCTCCAGATGAGCTC	Ghosh et al. 2010
				TGCTGTCCTTGCTGAGGGA
	Harper et al 2018		PMID: 29760065
	Ashall et al 2009		PMID: 19359585
	Hellebrekers et al. 2006		PMID: 17108113
	Astarci et al. 2012		PMID: 22742445
	Sutcliffe et al. 2009		PMID: 19371341
	Ghosh et al. 2010		PMID: 20696864
	Salvador et al. 2016		PMID: 27068635
	Body-Malapel et al. 2008		PMID: 18227809
	Paszek et al. 2010		PMID: 20534546
	Denes et al. 2011		PMID: 22114895

### Sheet: S2 smRNA-FISH probes
		Probe sequences (5' to 3')
		NFKBIA	NFKBIE	TNF	CCL2	ICAM1
		gcggtcgtccagtagccgct	tcactccttcgttgattcat	ggtctgtagttgcttctctc	ttctgggttagtctcagc	tgagtagcagaggagctcag
		tactcctcgtctttcatgga	taggcttggagtctgtggtt	cgtctgagggttgttttcag	gcgagcttcagtttgaga	tagcgaggctgaggttgcaa
		ctcggtgagctgctgcttcc	agcgaggacaaggttcggag	gggtcagtatgtgagaggaa	ttcatgctggaggcgaga	acacagatgtctgggcattg
		caagtgcaggaacgagtccc	gagagcgcagagactcaatg	atcatgctttcagtgctcat	acagaagggcggcagaga	ggcaggatgacttttgaggg
		ctgcaggttgttctggaagt	gaggagccataggtggaatc	aggctgaggaacaagcaccg	ggctgctatgagcagcag	tctctatgcccaacaacttg
		gatcacagccaagtggagtg	aaggacagggtgtaggtgag	tgccacgatcaggaaggaga	gagcccttggggaatgaa	aactcctttttaggcaacgg
		cagcaatttctggctggttg	cggagatgtaagtgagtgct	caaagtgcagcaggcagaag	ggtgactggggcattgat	cattgctcagttcatacacc
		acagccagctcccagaagtg	tcatgaatcactgccaggtg	gagggctgattagagagagg	agatcttcctattggtga	attggttggctatcttcttg
		atttcctcgaaagtctcgga	agcaaagccaggcaacagag	cggggttcgagaagatgatc	tatagctcgcgagcctct	atcagggcagtttgaatagc
		caggactgagtcaggactcc	attttgaatgtccaggacct	tacaacatgggctacaggct	cttgctgctggtgattct	gtgaggaaggttttagctgt
		tagttggtagccttcaggat	agatgtacagccagatggag	accagctggttatctctcag	atcacagcttctttggga	agcgtagggtaaggttcttg
		taagtgtagacacgtgtggc	cacatgaagggctgtgtcac	ctgggagtagatgaggtaca	tggccacaatggtcttga	cagtgcggcacgagaaattg
		ccaggtagccatggatagag	gagagtgagatgttcctctg	ctgatggtgtgggtgaggag	tggggtcagcacagatct	gaggtgttctcaaacagctc
		ctcctgagcattgacatcag	cagttttgcagctggaggtc	tctggtaggagacggcgatg	atcctgaacccacttctg	caaaggtctggagctggtag
		gaagggcagtccggccatta	aatgtggagacaagccagac	ctcttgatggcagagaggag	ttgtccaggtggtccatg	tgacaagttgtgggggagtc
		tcaggattttgcaggtccac	gttggttcttctgaagggtg	gatagatgggctcataccag	gtcttcggagtttgggtt	tgactgtggggttcaacctc
		cacttcaacaggagtgacac	cgaagcagcaattccatgag	attgatctcagcgctgagtc	gttgtggagtgagtgttc	gagaaggagtcgttgccata
		taactctgttgacatcagcc	cacatcaatgtcagctccat	caaagtcgagatagtcgggc	agttagctgcagattctt	ctgcggtcacactgactgag
		tagggagaatagccctggta	tggagcaggaactgtaccag	aaagtagacctgcccagact	agggtgtctggggaaagc	cagtattactgcacacgtca
		tctgactctgtgtcatagct	cttgcacagagtggatgaga	ctcctcacagggcaatgatc	agcaatttccccaagtct	tagatggtcactgtctgcag
		gtcctctgtgaactccgtga	aagggcaaaaggacaaggga	ttgggaaggttggatgttcg	atcccaggggtagaactg	cttcgtcagaatcacgttgg
		aacacacagtcatcataggg	agtttccctgagatcttcag	ataaagggattggggcaggg	ttcttgcaaagaccctca	tcacacttcactgtcacctc
		cataacgtcagacgctggcc		ttgagggtgtctgaaggagg		ttgcagagcaggagaagctg
				tctctttttgagccagaaga		ggttcttgtgtataagctgg
				aagttctaagcttgggttcc		aattttctggccacgtccag
				tcgaagtggtggtcttgttg		tggcacattggagtctgctg
				cacacattcctgaatcccag		atcctttagacacttgagct
				ttgaattcttagtggttgcc		cgatgggcagtgggaaagtg
				agggatcaaagctgtaggcc		agatctcgagtgacagtcac
				tggtctccagattccagatg		agagcacattcacggtcacc
				cattctggccagaaccaaag		gatgacaatctcataccggg
				taggtgaggtcttctcaagt		attatgactgcggctgctac
				aaggtccacttgtgtcaatt		gttatagaggtacgtgctga
				acatctggagagaggaaggc		tatttcttgatcttccgctg
				cgtgtctcaaggaagtctgg		tttttgggcctgttgtagtc
				taaatagagggagctggctc		ttgtgtgttcggtttcatgg
				ccggtctcccaaataaatac		gataggttcagggaggcgtg
				caaggcagctcctacattgg		aatatgggaaggccgaggaa
				agctccgttttcacggaaaa		ttccactctgttcagtgtgg
				ctacatgggaacagcctatt		gtgtagctgcatggcatatg
				caaaagaaggcacagaggcc		atctgactgaggacaatgcc
				ttggtcaccaaatcagcatt		tagtgttttaggtgtgcagg
				agaggctcagcaatgagtga		actacagatcagatgcgtgg
				gggcgattacagacacaact		ttcctcttggcttagtcatg
				ctttatttctcgccactgaa		ccatcaatcatgtcttgagt
						tctcatcaggctagacttta

### Sheet: S3 Nanostring codeset
	Gene	Accession	Target Region	Target Sequence	PN(CP;RP)	Probe NSID	Total Isoforms	Isoforms Hit by Probe	# Isoforms Hit	# Isoforms Not Hit
	ANKRD55	NM_024669.2	55-155	GTAAAGCGACATTCCAGCTGCTGAAGCTCCGTGATCTGCTGTGTTTTTCCAGCCCAGATCCAAGAGACCTGGATGCTTTTTGCCATTCTGATGGTAAATG	350683;250683	NM_024669.2:55	1	NM_024669	1	0
	ARID5B	NM_032199.1	6925-7025	AAAGTCACATTTGGTGGTGGTCAGCCAAGTCGCATCTGGTCTAGTTTTACTCTTGTCCCAATTTTAAAGAGAAATGGGAATGAGTTTGCCCTGGTGAGAC	340813;240813	NM_032199.1:6925	2	NM_032199;NM_001244638	2	0
	BLK	NM_001715.2	990-1090	AGCTTCTTGCTCCAATCAACAAGGCCGGCTCCTTTCTTATCAGAGAGAGTGAAACCAACAAAGGTGCCTTCTCCCTGTCTGTGAAGGATGTCACCACCCA	304841;204841	NM_001715.2:990	1	NM_001715	1	0
	CCL2	NM_002982.3	123-223	CATTCCCCAAGGGCTCGCTCAGCCAGATGCAATCAATGCCCCAGTCACCTGCTGTTATAACTTCACCAATAGGAAGATCTCAGTGCAGAGGCTCGCGAGC	365317;265317	NM_002982.3:123	1	NM_002982	1	0
	CCL20	NM_004591.1	35-135	ATCTGTTCTTTGAGCTAAAAACCATGTGCTGTACCAAGAGTTTGCTCCTGGCTGCTTTGATGTCAGTGCTGCTACTCCACCTCTGCGGCGAATCAGAAGC	300231;200231	NM_004591.1:35	2	NM_004591;NM_001130046	2	0
	CCL5	NM_002985.2	280-380	AGTGTGTGCCAACCCAGAGAAGAAATGGGTTCGGGAGTACATCAACTCTTTGGAGATGAGCTAGGATGGAGAGTCCTTGAACCTGAACTTACACAAATTT	301722;201722	NM_002985.2:280	1	NM_002985	1	0
	CLTC	NM_004859.2	290-390	GGGTATCAACCCAGCAAACATTGGCTTCAGTACCCTGACTATGGAGTCTGACAAATTCATCTGCATTAGAGAAAAAGTAGGAGAGCAGGCCCAGGTGGTA	304773;204773	NM_004859.2:290	1	NM_004859	1	0
	PTGS2	NM_000963.1	495-595	GCTACAAAAGCTGGGAAGCCTTCTCTAACCTCTCCTATTATACTAGAGCCCTTCCTCCTGTGCCTGATGATTGCCCGACTCCCTTGGGTGTCAAAGGTAA	300048;200048	NM_000963.1:495	1	NM_000963	1	0
	CXCL1	NM_001511.1	742-842	TATGTTAATATTTCTGAGGAGCCTGCAACATGCCAGCCACTGTGATAGAGGCTGGCGGATCCAAGCAAATGGCCAATGAGATCATTGTGAAGGCAGGGGA	310767;210767	NM_001511.1:742	2	NM_001511;NR_046035	2	0
	CXCL10	NM_001565.1	40-140	GCAGAGGAACCTCCAGTCTCAGCACCATGAATCAAACTGCGATTCTGATTTGCTGCCTTATCTTTCTGACTCTAAGTGGCATTCAAGGAGTACCTCTCTC	301917;201917	NM_001565.1:40	1	NM_001565	1	0
	PPIA	NM_021130.2	925-1025	GGAATATTGAAAATGTAGGCAGCAACTGGGCATGGTGGCTCACTGTCTGTAATGTATTACCTGAGGCAGAAGACCACCT	300975;200975	NM_021130.2:925	1	NM_021130	1	0
	dsRedXP	Danio_v1_003.1	453-553	CCCCGCGACGGCGTGCTGAAGGGCGAGATCCACAAGGCCCTGAAGCTGAAGGACGGCGGCCACTACCTGGTGGAGTTCAAGTCCATCTACATGGCCAAGA	340343;240343	Danio_v1_003.1:453	0	Danio_v1_003	1	0
	eGFP	Danio_v1_001.1	202-302	GCGTGCAGTGCTTCAGCCGCTACCCCGACCACATGAAGCAGCACGACTTCTTCAAGTCCGCCATGCCCGAAGGCTACGTCCAGGAGCGCACCATCTTCTT	340345;240345	Danio_v1_001.1:202	0	Danio_v1_001	1	0
	EGR1	NM_001964.2	1505-1605	GAGGCATACCAAGATCCACTTGCGGCAGAAGGACAAGAAAGCAGACAAAAGTGTTGTGGCCTCTTCGGCCACCTCCTCTCTCTCTTCCTACCCGTCCCCG	310515;210515	NM_001964.2:1505	1	NM_001964	1	0
	FOS	NM_005252.2	1475-1575	ACTCAAGTCCTTACCTCTTCCGGAGATGTAGCAAAACGCATGGAGTGTGTATTGTTCCCAGTGACACTTCAGAGAGCTGGTAGTTAGTAGCATGTTGAGC	301734;201734	NM_005252.2:1475	1	NM_005252	1	0
	GAPDH	NM_002046.3	972-1072	CACTCCTCCACCTTTGACGCTGGGGCTGGCATTGCCCTCAACGACCACTTTGTCAAGCTCATTTCCTGGTATGACAACGAATTTGGCTACAGCAACAGGG	335205;235205	NM_002046.3:972	2	NM_002046;NM_001256799	2	0
	GATA3	NM_001002295.1	2835-2935	AAGAGTCCGGCGGCATCTGTCTTGTCCCTATTCCTGCAGCCTGTGCTGAGGGTAGCAGTGTATGAGCTACCAGCGTGCATGTCAGCGACCCTGGCCCGAC	302821;202821	NM_001002295.1:2835	2	NM_001002295;NM_002051	2	0
	HSPA4	NM_002154.3	1225-1325	TAGAGTGGAGCCACCACTTCGTAGTGTTTTGGAACAAACCAAGTTAAAGAAAGAAGATATTTATGCAGTGGAGATAGTTGGTGGTGCTACACGAATCCCT	328048;228048	NM_002154.3:1225	1	NM_002154	1	0
	HSPA2	NM_021979.3	2095-2195	AAGATCCTCGACAAGTGTCAGGAGGTGATCAACTGGCTCGACCGAAACCAGATGGCAGAGAAAGATGAGTATGAACACAAGCAGAAAGAGCTCGAAAGAG	308729;208729	NM_021979.3:2095	1	NM_021979	1	0
	HSPA4L	NM_014278.2	1710-1810	CCATGGAATCTTCAGTGTGGCTAGCGCATCAGTAATTGAGAAGCAAAATTTGGAAGGCGATCACAGTGATGCTCCAATGGAGACAGAAACTTCATTTAAA	317626;217626	NM_014278.2:1710	1	NM_014278	1	0
	HSPB8	NM_014365.2	1195-1295	CAGATTTAGTGCAAGTAAAATGTTAGAGGGTGCGGGGGTGAGGACTGACCACAGATTCCCTGGATAGTGTAGTGGTAGATTTCTCCACAGGATAGCGCAA	305025;205025	NM_014365.2:1195	1	NM_014365	1	0
	ICAM1	NM_000201.2	2253-2353	AAATACTGAAACTTGCTGCCTATTGGGTATGCTGAGGCCCCACAGACTTACAGAAGAAGTGGCCCTCCATAGACATGTGTAGCATCAAAACACAAAGGCC	339918;239918	NM_000201.2:2253	1	NM_000201	1	0
	NFKBIB	NM_002503.3	681-781	CACCCCACTCCACGTGGCCGTTATCCACAAAGATGTGGAGATGGTCCGGCTGCTCCGAGATGCTGGAGCTGACCTTGACAAACCGGAGCCCACGTGCGGC	344220;244220	NM_002503.3:681	3	NM_002503;NM_001243116;NR_040515	3	0
	NFKBIZ	NM_001005474.1	2030-2130	ATTTGGTTCCCGATGGCCCTGTGGGAGAACAGATCCGACGTATCCTGAAGGGAAAGTCCATTCAGCAGAGAGCTCCACCGTATTAGCTCCATTAGCTTGG	300065;200065	NM_001005474.1:2030	2	NM_001005474;NM_031419	2	0
	CHUK	NM_001278.3	860-960	TAGAACCCATGGAAAACTGGCTACAGTTGATGTTGAATTGGGACCCTCAGCAGAGAGGAGGACCTGTTGACCTTACTTTGAAGCAGCCAAGATGTTTTGT	301697;201697	NM_001278.3:860	1	NM_001278	1	0
	IKBKB	NM_001556.1	1995-2095	GTGATCTATACGCAGCTCAGTAAAACTGTGGTTTGCAAGCAGAAGGCGCTGGAACTGTTGCCCAAGGTGGAAGAGGTGGTGAGCTTAATGAATGAGGATG	301698;201698	NM_001556.1:1995	6	NM_001556;NR_040009;NR_033819;NR_033818;NM_001242778;NM_001190720	6	0
	IKBKE	NM_014002.2	2470-2570	CCGCATCATCGAACGGCTAAATAGAGTCCCAGCACCTCCTGATGTCTGAGCTCCATGGGGCACATGAGGCATCCTGAAGCATTAGAATGATTCCAACACT	305020;205020	NM_014002.2:2470	3	NM_014002;NM_001193322;NM_001193321	3	0
	IL11	NM_000641.2	1145-1245	TGAGACAGAGAACAGGGAATTAAATGTGTCATACATATCCACTTGAGGGCGATTTGTCTGAGAGCTGGGGCTGGATGCTTGGGTAACTGGGGCAGGGCAG	301689;201689	NM_000641.2:1145	2	NM_000641;NM_001267718	2	0
	IL15	NM_172174.1	1685-1785	AGGGTGATAGTCAAATTATGTATTGGTGGGGCTGGGTACCAATGCTGCAGGTCAACAGCTATGCTGGTAGGCTCCTGCCAGTGTGGAACCACTGACTACT	301764;201764	NM_172174.1:1685	3	NM_172174;NR_037840;NM_172175;NM_000585	4	0
	IL6	NM_000600.1	220-320	TGACAAACAAATTCGGTACATCCTCGACGGCATCTCAGCCCTGAGAAAGGAGACATGTAACAAGAGTAACATGTGTGAAAGCAGCAAAGAGGCACTGGCA	300038;200038	NM_000600.1:220	1	NM_000600	1	0
	IL8	NM_000584.2	25-125	ACAGCAGAGCACACAAGCTTCTAGGACAAGAGCCAGGAAGAAACCACCGGAAGGAACCATCTCACTGTGTGTAAACATGACTTCCAAGCTGGCCGTGGCT	300981;200981	NM_000584.2:25	1	NM_000584	1	0
	IL9	NM_000590.1	300-400	AAGTACTAAAGAACAACAAGTGTCCATATTTTTCCTGTGAACAGCCATGCAACCAAACCACGGCAGGCAACGCGCTGACATTTCTGAAGAGTCTTCTGGA	316952;216952	NM_000590.1:300	1	NM_000590	1	0
	MYC	NM_002467.3	1610-1710	TCGGACACCGAGGAGAATGTCAAGAGGCGAACACACAACGTCTTGGAGCGCCAGAGGAGGAACGAGCTAAAACGGAGCTTTTTTGCCCTGCGTGACCAGA	300155;200155	NM_002467.3:1610	1	NM_002467	1	0
	IKBKG	NM_003639.2	470-570	TTCTGCGGGAGCGCTGCGAGGAGCTTCTGCATTTCCAAGCCAGCCAGAGGGAGGAGAAGGAGTTCCTCATGTGCAAGTTCCAGGAGGCCAGGAAACTGGT	301331;201331	NM_003639.2:470	4	NM_003639;NM_001145255;NM_001099856;NM_001099857	4	0
	NFKB1	NM_003998.2	1675-1775	AGGGTATAGCTTCCCACACTATGGATTTCCTACTTATGGTGGGATTACTTTCCATCCTGGAACTACTAAATCTAATGCTGGGATGAAGCATGGAACCATG	301357;201357	NM_003998.2:1675	2	NM_003998;NM_001165412	2	0
	NFKB2	NM_001077493.1	1061-1161	TGTGTTCCGGACACCCCCCTATCACAAGATGAAGATTGAGCGGCCTGTAACAGTGTTTCTGCAACTGAAACGCAAGCGAGGAGGGGACGTGTCTGATTCC	307147;207147	NM_001077493.1:1061	4	NM_001077493;NR_048560;NM_001261403;NM_002502;NM_001077494	5	0
	NFKBIA	NM_020529.1	945-1045	GGATGAGGAGAGCTATGACACAGAGTCAGAGTTCACGGAGTTCACAGAGGACGAGCTGCCCTATGATGACTGTGTGTTTGGAGGCCAGCGTCTGACGTTA	301755;201755	NM_020529.1:945	1	NM_020529	1	0
	NFKBIE	NM_004556.2	1115-1215	AGCTGCAAAACTGGCAAGGTCTGGCTTGTCTCCACATTGCCACCCTTCAGAAGAACCAACCACTCATGGAATTGCTGCTTCGGAATGGAGCTGACATTGA	301730;201730	NM_004556.2:1115	1	NM_004556	1	0
	PGK1	NM_000291.2	1030-1130	GCAAGAAGTATGCTGAGGCTGTCACTCGGGCTAAGCAGATTGTGTGGAATGGTCCTGTGGGGGTATTTGAATGGGAAGCTTTTGCCCGGGGAACCAAAGC	304768;204768	NM_000291.2:1030	1	NM_000291	1	0
	RASGRP1	NM_005739.3	365-465	ACGATCTCATTGACAGCTGCATTCAATCTTTTGATGCAGATGGAAACCTGTGTCGAAGTAACCAACTGTTGCAAGTCATGCTGACCATGCACCGAATTGT	335283;235283	NM_005739.3:365	2	NM_005739;NM_001128602	2	0
	RELA	NM_021975.2	360-460	GATGGCTTCTATGAGGCTGAGCTCTGCCCGGACCGCTGCATCCACAGTTTCCAGAACCTGGGAATCCAGTGTGTGAAGAAGCGGGACCTGGAGCAGGCTA	301665;201665	NM_021975.2:360	4	NM_021975;NM_001145138;NM_001243985;NM_001243984	4	0
	RELB	NM_006509.2	250-350	CACTCTCGCTCGCCGTTTCCAGGAGCACAGATGAATTGGAGATCATCGACGAGTACATCAAGGAGAACGGCTTCGGCCTGGACGGGGGACAGCCGGGCCC	300307;200307	NM_006509.2:250	1	NM_006509	1	0
	RIPK2	NM_003821.5	1695-1795	ATGCCCTTCTGTCCAGGGACTTGATCATGAAAGAGGACTATGAACTTGTTAGTACCAAGCCTACAAGGACCTCAAAAGTCAGACAATTACTAGACACTAC	301345;201345	NM_003821.5:1695	1	NM_003821	1	0
	TLE3	NM_001105192.1	4345-4445	GTGCACACTTAGTTATTGTTGTGAGCAATGGAAGTTCAAAGGAACTCCCTCTCCAGCTCTTCTGAATCTTGGGACACAGCCTAAAAAGGACAAAAAGTTA	358641;258641	NM_001105192.1:4345	3	NM_001105192;NM_005078;NM_020908	3	0
	TLR2	NM_003264.3	180-280	CTGCTTTCAACTGGTAGTTGTGGGTTGAAGCACTGGACAATGCCACATACTTTGTGGATGGTGTGGGTCTTGGGGGTCATCATCAGCCTCTCCAAGGAAG	300995;200995	NM_003264.3:180	1	NM_003264	1	0
	TNF	NM_000594.2	1010-1110	AGCAACAAGACCACCACTTCGAAACCTGGGATTCAGGAATGTGTGGCCTGCACAGTGAAGTGCTGGCAACCACTAAGAATTCAAACTGGGGCCTCCAGAA	301235;201235	NM_000594.2:1010	1	NM_000594	1	0
	TNFAIP3	NM_006290.2	260-360	CAAAGCCCTCATCGACAGAAACATCCAGGCCACCCTGGAAAGCCAGAAGAAACTCAACTGGTGTCGAGAAGTCCGGAAGCTTGTGGCGCTGAAAACGAAC	301420;201420	NM_006290.2:260	3	NM_006290;NM_001270508;NM_001270507	3	0
	TNFRSF12A	NM_016639.1	575-675	GCCCAGGGTTCAGGGGAACCTTCCAAGGTGTCTGGTTGCCCTGCCTCTGGCTCCAGAACAGAAAGGGAGCCTCACGCTGGCTCACACAAAACAGCTGACA	302887;202887	NM_016639.1:575	1	NM_016639	1	0
	TRAF1	NM_005658.3	3735-3835	CGAGTGATGGGTCTAGGCCCTGAAACTGATGTCCTAGCAATAACCTCTTGATCCCTACTCACCGAGTGTTGAGCCCAAGGGGGGATTTGTAGAACAAGCC	301738;201738	NM_005658.3:3735	3	NM_005658;NM_001190947;NM_001190945	3	0
	TUBB	NM_178014.2	320-420	TGGTGGATCTAGAACCTGGGACCATGGACTCTGTTCGCTCAGGTCCTTTTGGCCAGATCTTTAGACCAGACAACTTTGTATTTGGTCAGTCTGGGGCAGG	302897;202897	NM_178014.2:320	1	NM_178014	1	0
	TYK2	NM_003331.3	485-585	TCATCGCTGACAGCTGAGGAAGTCTGCATCCACATTGCACATAAAGTTGGTATCACTCCTCCTTGCTTCAATCTCTTTGCCCTCTTCGATGCTCAGGCCC	304892;204892	NM_003331.3:485	1	NM_003331	1	0
